# Meta-analysis: a quantitative model of adult neurogenesis in the rodent hippocampus

**DOI:** 10.1101/2024.04.09.588728

**Authors:** Jon I. Arellano, Pasko Rakic

## Abstract

Contrary to humans, adult neurogenesis in rodents is not controversial. And in the last three decades, multiple studies in rodents have deemed adult neurogenesis essential for most hippocampal functions. The functional relevance of new neurons relies on their distinct physiological properties during their maturation before they become indistinguishable from mature granule cells. Most functional studies have used very young animals with robust neurogenesis. However, this trait declines dramatically with age, questioning its functional relevance in aging animals, a caveat that has been mentioned repeatedly, but rarely analyzed quantitatively. In this meta-analysis, we use data from published studies to determine the critical functional window of new neurons and to model their numbers across age in both mice and rats. Our model shows that new neurons with distinct functional profile represent about 3% of the total granule cells in young adult 3-month-old rodents, and their number decline following a power function to reach less than 1% in middle aged animals and less than 0.5% in old mice and rats. These low ratios pose an important logical and computational caveat to the proposed essential role of new neurons in the dentate gyrus, particularly in middle aged and old animals, a factor that needs to be adequately addressed when defining the relevance of adult neurogenesis in hippocampal function.
