## Supplementary material for "Meta-analysis: a quantitative model of adult neurogenesis in the rodent hippocampus": Suplementary tables

### Sheet: Table S1
Brandt et al., 2003
CR, NeuN, Prox1 Mouse 1xBrdU
Days	BrdU+	BrdU+/CR+	BrdU+/NeuN+	BrdU+/Prox1+
1	189.205	17.0455	23.8636	64.7727
3	552.273	271.023	376.705	390.341
7	259.091	207.955	211.364	214.773
18	97.1591	39.2045	71.5909	78.4091
28	76.7045	8.52273	69.8864	57.9545
Days	1	2	3	4	5	6	7	8	9	10	11	12	13	14	15	16	17	18	19	20	21	22	23	24	25	26	27	28
BrdU+/CR+	17	144	271	255.25	239.5	223.75	208	192.636	177.273	161.909	146.545	131.182	115.818	100.455	85.0909	69.7273	54.3636	39	36	33	30	27	24	21	18	15	12	9
Average BrdU+/CR+		102.054
Average BrdU+/NeuN+		70
%		0.686275
Brown et al., 2003						McDonald & Wojtowicz 2005				Brown et al., 2003 & McDonald & Wojtowicz 2005
Rats. 1xBrdU for 0,1,4,7 days; 4xBrdU for the rest						Rats, 2xBrdU inj 200 mg/Kg, 12 hrs apart				Combined data
Only % of BrdU/DCX, BrdU/NeuN							P38
age (days)	BrdU+/DCX+	BrdU+/NeuN	BrdU+/DCX+/NeuN+			age (days)	BrdU			age (days)	BrdU/DCX	BrdU/NeuN	BrdU/DCX/NeuN
0	59.9499	0	0			0	N/A			0	N/A	N/A	N/A
1	82.9787	0	0			1	6204.08			1	5148.07	0	0
4	90.9887	0	0			3	7951.02			3	7234.53	0	0
7	90.8636	0	0			7	10269.4			7	9331.13	0	0
10	73.8423	2.50313	6.38298			10	9142.86			10	6751.3	0	583.587
14	61.577	4.25532	14.6433			14	6840.82			14	4212.37	171.234	1001.72
21	17.6471	52.0651	0			21	6628.57			21	1169.75	282.067	0
30	1.00125	84.3554	0			28	4979.59			28	49.8582	2592.63	0
60	0	84.9812	0			60	5502.04			60	0	4641.27	0
90	0	86.1076	0
180	0	93.617	0
Days	1	2	3	4	5	6	7	8	9	10	11	12	13	14	15	16	17	18	19	20	21	22	23	24	25	26	27	28
BrdU+/DCX+	5148.07	6191.3	7234.53	7758.68	8282.83	8806.98	9331.13	8471.19	7611.24	6751.3	6116.56	5481.83	4847.1	4212.37	3777.71	3343.05	2908.39	2473.73	2039.07	1604.41	1169.75	1009.76	849.779	689.795	529.811	369.827	209.842	49.8582
Average BrdU+/DCX+		4188.21
Average BrdU+/NeuN+		3616.81
%		0.86357
McDonald & Wojtowicz 2005 rats, 2xBrdU inj 200 mg/Kg 12 hrs apart
	P38	12 mo	P38	12 mo	P38	12 mo
age (days)	BrdU+	BrdU+	BrdU+/DCX+	BrdU+/DCX+	BrdU+/CB+	BrdU+/CB+
1	6204.08	52.2449	1386.75	157.165	292.758	21.5716
3	7951.02	63.6735	3959.94	257.319	354.391	23.1125
7	10269.4	96.3265	8551.62	661.017	1186.44	77.0416
10	9142.86	57.1429	6979.97	357.473	1078.58	50.8475
14	6840.82	45.7143	5100.15	283.513	2557.78	152.542
21	6628.57	45.7143	816.641	97.0724	4098.61	232.666
28	4979.59	32.6531	338.983	27.735	3389.83	229.584
60	5502.04	29.3878	246.533	12.3267	3944.53	198.767
P38
Days	1	2	3	4	5	6	7	8	9	10	11	12	13	14	15	16	17	18	19	20	21	22	23	24	25	26	27	28
BrdU+/DCX+	1386.75	2673.34	3959.94	5107.86	6255.78	7403.7	8551.62	8027.73	7503.85	6979.97	6510.02	6040.06	5570.11	5100.15	4488.22	3876.29	3264.36	2652.43	2040.5	1428.57	816.641	748.404	680.167	611.93	543.694	475.457	407.22	338.983
Average BrdU+/DCX+		3694.42
Average BrdU+/CB+		3667.18
%		0.992627
12 months
Days	1	2	3	4	5	6	7	8	9	10	11	12	13	14	15	16	17	18	19	20	21	22	23	24	25	26	27	28
BrdU+/DCX+	157.165	207.242	257.319	358.243	459.168	560.092	661.017	559.836	458.654	357.473	338.983	320.493	302.003	283.513	256.879	230.244	203.61	176.976	150.341	123.707	97.0724	87.1671	77.2617	67.3564	57.451	47.5457	37.6403	27.735
Average BrdU+/DCX+		247.221
Average BrdU+/CB+		214
%		0.865622

### Sheet: Table S2
			Days																												BrdU and DCX/CR		Days		BrdU and NeuN/CB
Reference	Combination	Max	1	2	3	4	5	6	7	8	9	10	11	12	13	14	15	16	17	18	19	20	21	22	23	24	25	26	27	28	Ave DCX	Combination	28	60	Average 28-60
Brandt et al., 2003	BrdU+/CR+	271	17	144	271	255.25	239.5	223.75	208	192.636	177.273	161.909	146.545	131.182	115.818	100.455	85.0909	69.7273	54.3636	39	36	33	30	27	24	21	18	15	12	9	102.054	BrdU/NeuN	70		70
Brown et al., 2003	BrdU+/DCX+	9331.13	5148.07	6191.3	7234.53	7758.68	8282.83	8806.98	9331.13	8471.19	7611.24	6751.3	6116.56	5481.83	4847.1	4212.37	3777.71	3343.05	2908.39	2473.73	2039.07	1604.41	1169.75	1009.76	849.779	689.795	529.811	369.827	209.842	49.8582	4188.21	BrdU/NeuN	2592.63	4641	3616.81
McDonald and Wojtowicz 2005 P38	BrdU+/DCX+	8551.62	1386.75	2673.34	3959.94	5107.86	6255.78	7403.7	8551.62	8027.73	7503.85	6979.97	6510.02	6040.06	5570.11	5100.15	4488.22	3876.29	3264.36	2652.43	2040.5	1428.57	816.641	748.404	680.167	611.93	543.694	475.457	407.22	338.983	3694.42	BrdU/CB	3389.83	3944.53	3667.18
McDonald and Wojtowicz 2005 12 months	BrdU+/DCX+	661.017	157.165	207.242	257.319	358.243	459.168	560.092	661.017	559.836	458.654	357.473	338.983	320.493	302.003	283.513	256.879	230.244	203.61	176.976	150.341	123.707	97.0724	87.1671	77.2617	67.3564	57.451	47.5457	37.6403	27.735	247.221	BrdU/CB	229.584	198.767	214.176
			Days																												BrdU and DCX/CR		Days		BrdU and NeuN/CB Average 28-60 (%)	Ratio NeuN/DCX (%)
		Max	1	2	3	4	5	6	7	8	9	10	11	12	13	14	15	16	17	18	19	20	21	22	23	24	25	26	27	28	Average %	Combination	28	60
Brandt et al., 2003	BrdU+/CR+	271	6.27306	53.1365	100	94.1882	88.3764	82.5646	76.7528	71.0835	65.4143	59.7451	54.0758	48.4066	42.7373	37.0681	31.3989	25.7296	20.0604	14.3911	13.2841	12.1771	11.0701	9.9631	8.85609	7.74908	6.64207	5.53506	4.42804	3.32103	37.6581	BrdU/NeuN	25.8303		25.8303	68.5914
Brown et al., 2003	BrdU+/DCX+	9331.13	55.1709	66.351	77.5311	83.1483	88.7656	94.3828	100	90.7841	81.5682	72.3524	65.5501	58.7478	51.9455	45.1431	40.485	35.8268	31.1686	26.5105	21.8523	17.1941	12.536	10.8214	9.10693	7.39241	5.67788	3.96336	2.24884	0.534321	44.8843	BrdU/NeuN	27.7847	49.7367	38.7607	86.357
McDonald and Wojtowicz 2005 P38	BrdU+/DCX+	8551.62	16.2162	31.2613	46.3063	59.7297	73.1532	86.5766	100	93.8739	87.7477	81.6216	76.1261	70.6306	65.1351	59.6396	52.4839	45.3282	38.1725	31.0167	23.861	16.7053	9.54955	8.75161	7.95367	7.15573	6.35779	5.55985	4.7619	3.96396	43.2014	BrdU/CB	39.6396	46.1261	42.8829	99.2627
McDonald and Wojtowicz 2005 12 months	BrdU+/DCX+	661.017	23.7762	31.352	38.9277	54.1958	69.4639	84.7319	100	84.6931	69.3862	54.0793	51.2821	48.4848	45.6876	42.8904	38.8611	34.8318	30.8025	26.7732	22.7439	18.7146	14.6853	13.1868	11.6883	10.1898	8.69131	7.19281	5.69431	4.1958	37.4001	BrdU/CB	34.7319	30.0699	32.4009	86.6333
Normalized average (% of maximum)			25.3591	45.5252	65.6913	72.8155	79.9397	87.064	94.1882	85.1087	76.0291	66.9496	61.7585	56.5675	51.3764	46.1853	40.8072	35.4291	30.051	24.6729	20.4353	16.1978	11.9602	10.6807	9.40125	8.12176	6.84226	5.56277	4.28327	3.00378	40.786		31.9966	41.9776	36.9871	90.6859

### Sheet: Table S3
Raw data from Abdallah et al., 2010; Kuipers et al., 2015 and Kronenberg et al., 2006
	DCX mouse					Mouse
Age (mo)	Abdallah et al., 2010	Kuipers et al., 2015	Kronenberg et al., 2006			age (mo)	DCX cells
1	22385					1	22385
2	14947					2	14947
2.5			6734			2.5	6734
3	11362	13521.1				3	11362
4	6202					3	13521.1
5	4725					4	6202
6		5814.08				5	4725
7	1875					6	5814.08
9	1342	2681.69	2780			7	1875
12		1509.86	793			9	1342
24			262.86			9	2681.69
						9	2780
						12	1509.86
						12	793
						24	263
Predicted values from Power and Exponential regresion:
	DCX mouse	predicted	predicted
Age (mo)	Actual (Ave)	Power	Exponential
0.25	-	266993	14466.3
1	22385	38759	12498
2	14947	14767.6	10283.8
2.5	6734	10824.3	9328.47
3	12441.6	8397.93	8461.88
4	6202	5626.58	6962.73
5	4725	4124.17	5729.17
6	5814.08	3199.69	4714.16
7	1875	2581.73	3878.98
9	2267.9	1819.58	2626.29
12	1151.43	1219.11	1463.12
24	263	464.494	140.939
30	-	340.465	43.7428
